# Molecularly defined olfactory bulb neuron subtypes form broad and selective pathways to cortex

**DOI:** 10.64898/2026.10.27.762102

**Authors:** Sourjya Baibhabee Nath, Patrick Niall Stoney, Maria Inês Ribeiro, Shin-Yu Lee, Izumi Fukunaga

## Abstract

Early sensory processing decomposes signals into elemental features conveyed through parallel pathways defined by cell type. In the olfactory bulb, molecular profiling identified subtypes of mitral and tufted cells, but their morphology and projection patterns remain unclear. Using intersectional Cre targeting, retrograde labelling, and RiboTag sequencing, we linked subtype morphology and projections to marker expression. The same cortical area recruited morphologically distinct neurons depending on the Cre line. M1 neurons, enriched in the accessory olfactory bulb, were densely labelled from cortical amygdala; M2 neurons, with deep somata and dendrites, projected widely but were selectively recruited from posterior piriform cortex. T1 cells projected to the olfactory tubercle cap, and superficial ET2 cells to the anterior olfactory nucleus pars externa. Deep, large neurons coupled weakly to sniffing, unlike most extracellularly recorded units, suggesting these recordings under-sample them. Bulb output subtypes thus form parallel channels routing information to broad and selective cortical targets.
