## Supplementary material for "Molecularly defined olfactory bulb neuron subtypes form broad and selective pathways to cortex": Table 2

### Sheet: M1 markers
Gene Symbol	Gene Name	CckAONpe_log2FC	CckAONpe_padj	CckAONvl_log2FC	CckAONvl_padj	CckOTcap_log2FC	CckOTcap_padj	TbxOTcap_log2FC	TbxOTcap_padj	CckCoA_log2FC	CckCoA_padj	TbxPCx_log2FC	TbxPCx_padj
ENSMUSG00000074575	Kcng1	1.92246	8.84768e-27	0.723785	0.00212827	1.1054	2.75042e-28	1.53235	5.35729e-84	4.95314	0	2.48221	1.18029e-33
ENSMUSG00000029595	Lhx5	3.26465	1.24758e-14	1.77484	0.000175089	-0.291314	0.420046	-0.878741	0.00347308	5.85434	1.06838e-111	0.264577	0.674052
ENSMUSG00000056306	Sertm1	1.52459	7.31196e-37	1.55232	1.72273e-37	1.93157	2.32715e-116	2.39965	1.9786e-267	3.82653	1.16323e-101	2.24249	5.613e-24
ENSMUSG00000000560	Gabra2	-0.0136608	0.979119	-0.0502592	0.92531	-0.678955	1.8823e-26	-1.88222	7.1393e-212	2.15172	7.83605e-30	-0.241579	0.653891
ENSMUSG00000020848	Doc2b	0.0270909	0.968256	-1.63512	1.96453e-06	-0.366475	0.339795	-0.877333	1.676e-14	5.77044	1.57331e-252	0.38344	NaN
ENSMUSG00000030092	Cntn6	-1.36541	1.0933e-07	-2.25113	2.14488e-11	-1.41459	7.63724e-11	-1.916	6.50612e-38	3.80232	4.74663e-74	-0.581612	0.227923
ENSMUSG00000068806	Or4c12	-0.315649	0.545129	-0.799066	0.141131	-1.20519	0.0974317	-0.179241	0.772701	3.43984	0.000367477	0.280575	0.557136
ENSMUSG00000025969	Nrp2	0.324135	0.0154835	-0.42399	0.0252642	0.172642	0.471308	-0.0871185	0.328264	4.53239	1.66233e-239	0.720239	0.0248157
ENSMUSG00000045532	C1ql1	-1.5675	5.89552e-06	-2.86122	1.51415e-21	-0.881563	0.0927577	-1.79609	1.28677e-39	4.28534	3.99338e-173	-0.520814	NaN
ENSMUSG00000057098	Ebf1	-0.289397	0.349976	-2.25486	5.65563e-15	-1.64547	3.19514e-22	-1.966	5.11274e-27	4.46729	7.73542e-102	-0.302692	NaN
ENSMUSG00000047507	Baiap3	-0.612771	0.0299174	-1.99477	3.99574e-13	-1.18464	3.95658e-17	-2.90188	1.63489e-94	2.69579	3.1542e-60	-1.07921	0.00583569
ENSMUSG00000028184	Adgrl2	-2.96691	9.8896e-31	-3.17907	3.84024e-19	-2.88047	1.49822e-67	-3.26112	2.28924e-73	0.549084	0.145258	-2.47828	1.40596e-10
ENSMUSG00000024331	Dsc2	-0.135207	0.781915	-1.25682	0.100945	-1.32367	0.054884	-2.70991	0.00934725	0.925701	0.070284	-0.409043	0.43217
ENSMUSG00000035594	Chrna5	1.18828	0.0386347	1.29025	0.0427199	0.314988	0.441483	0.540405	0.151572	3.80725	9.0573e-11	1.06396	0.0542797

### Sheet: M2 markers
Gene Symbol	Gene Name	CckAONpe_log2FC	CckAONpe_padj	CckAONvl_log2FC	CckAONvl_padj	CckOTcap_log2FC	CckOTcap_padj	TbxOTcap_log2FC	TbxOTcap_padj	CckCoA_log2FC	CckCoA_padj	TbxPCx_log2FC	TbxPCx_padj
ENSMUSG00000041482	Piezo2	1.03043	0.000131604	-0.00953384	0.981437	0.574565	0.00100603	2.38454	2.61706e-20	-0.0457429	0.934372	2.86792	1.33157e-27
ENSMUSG00000049641	Vgll2	2.84405	3.95954e-15	3.44601	7.46228e-16	3.38342	8.77119e-55	3.40507	3.05418e-46	0.0546699	0.921551	1.20395	0.0514037
ENSMUSG00000068962	Zfp114	-0.21463	0.483127	-0.656279	0.0186064	-0.60967	0.000216195	-0.56304	0.00105785	0.214539	0.662286	-0.715929	0.0280546
ENSMUSG00000019890	Nts	1.02871	0.000262004	0.305071	0.444725	1.01364	2.37006e-06	2.84722	4.71737e-77	-0.408216	0.444694	4.01965	1.79157e-40
ENSMUSG00000019893	Ros1	0.50773	0.372099	1.86099	0.0376156	1.85614	0.00445429	1.66756	0.00757947	NaN	NaN	0.133565	0.798128
ENSMUSG00000022876	Samsn1	3.05619	7.25221e-93	3.35749	6.74629e-163	3.42789	0	3.12368	6.43624940117644e-310	-0.103932	0.851589	2.61662	3.74812e-36
ENSMUSG00000071424	Grid2	0.509435	0.0349048	0.136562	0.481583	1.12813	6.86609e-22	1.87524	2.67088e-131	0.0976651	0.835096	1.89724	8.44984e-29
ENSMUSG00000041476	Smpx	1.42468	1.15826e-05	2.04716	5.46554e-05	2.41073	3.39218e-21	3.50765	3.46966e-55	0.125841	0.813837	3.32734	1.74426e-11
ENSMUSG00000027009	Itga4	0.0617104	0.848694	-0.465048	0.0546328	0.317037	0.0154838	0.651698	1.35795e-08	-0.993898	0.0172731	0.149664	0.780777
ENSMUSG00000039115	Itga9	1.2341	6.19608e-21	1.1557	9.22986e-15	1.17562	2.13317e-28	1.52924	1.18898e-76	-0.64285	0.050372	1.5284	2.24027e-20
ENSMUSG00000027200	Sema6d	-0.303136	0.000381673	-0.17587	0.0720958	0.214735	0.00161142	0.724598	5.3822e-69	-1.21143	4.4371e-07	0.72144	1.25838e-11

### Sheet: M3 markers
Gene Symbol	Gene Name	CckAONpe_log2FC	CckAONpe_padj	CckAONvl_log2FC	CckAONvl_padj	CckOTcap_log2FC	CckOTcap_padj	TbxOTcap_log2FC	TbxOTcap_padj	CckCoA_log2FC	CckCoA_padj	TbxPCx_log2FC	TbxPCx_padj
ENSMUSG00000017978	Cadps2	-1.62203	7.77469e-16	-1.94513	6.0891e-41	-0.797915	0.0123355	-2.94556	1.49021e-199	0.509152	0.000204583	-2.27997	3.13771e-17
ENSMUSG00000030669	Calca	-0.395514	0.343701	-0.12681	0.848623	-0.406971	0.263175	-1.61931	2.62794e-05	-0.167036	0.760485	-1.58318	0.00717258
ENSMUSG00000021765	Fst	2.63141	1.26401e-42	2.66934	9.63393e-100	2.84891	0	1.57192	3.36198e-100	3.84041	2.51451e-114	1.21718	0.000905859
ENSMUSG00000032035	Ets1	-2.50861	6.10944e-17	-2.39206	1.86879e-12	-2.36284	1.60688e-31	-3.68223	3.19721e-65	-1.47353	6.58635e-05	-1.2932	0.031722
ENSMUSG00000031616	Ednra	-2.14434	2.65305e-13	-3.05239	9.59646e-17	-2.41587	3.25431e-21	-4.05889	1.99713e-41	-0.64218	0.202979	-2.69347	7.61705e-09
ENSMUSG00000037664	Cdkn1c	-0.0837246	0.839572	-1.34293	0.000991726	-0.413663	0.160582	-1.23056	4.53243e-06	0.557112	0.252449	-1.191	0.00451236
ENSMUSG00000042485	Mustn1	0.236741	0.630924	2.02593	3.75001e-05	0.629863	0.0472827	-0.575581	0.165991	2.90972	5.19406e-09	0.0427506	0.948968
ENSMUSG00000023886	Smoc2	-2.55056	9.77343e-14	-3.78946	4.71292e-15	-2.39007	5.29477e-34	-4.14516	2.79303e-10	-0.309875	0.457514	-3.07263	3.68772e-06
ENSMUSG00000044288	Cnr1	-1.81545	1.85974e-27	-2.86051	1.16095e-23	-0.595408	0.31982	-3.77792	3.33095e-194	-1.04328	2.41483e-07	-3.27169	1.63411e-25
ENSMUSG00000042417	Ccno	-0.572365	0.182512	-0.571791	0.2877	-1.61309	2.22272e-05	-2.28514	2.94669e-07	-0.165014	0.747005	-2.05192	0.0188832

### Sheet: T1 markers
Gene Symbol	Gene Name	CckAONpe_log2FC	CckAONpe_padj	CckAONvl_log2FC	CckAONvl_padj	CckOTcap_log2FC	CckOTcap_padj	TbxOTcap_log2FC	TbxOTcap_padj	CckCoA_log2FC	CckCoA_padj	TbxPCx_log2FC	TbxPCx_padj
ENSMUSG00000034384	Barhl2	2.74413	5.22628e-127	2.90939	1.15752e-59	1.01325	3.71106e-14	0.169384	0.0948542	-1.38206	0.00518807	-3.10244	7.03861e-12
ENSMUSG00000035296	Sgcg	2.64572	3.75371e-59	2.63278	6.41734e-21	1.39783	9.70789e-17	0.926775	2.2597e-08	-0.419508	0.422148	0.230563	0.593337
ENSMUSG00000022479	Vdr	2.79898	2.20419e-120	3.07176	1.05794e-67	1.53817	1.49069e-26	0.978624	6.20847e-14	-2.81401	6.00504e-06	-2.97261	1.10228e-08
ENSMUSG00000090675	Or5v1b	0.944722	0.00412434	1.48927	3.64676e-05	0.329457	0.255605	-0.615748	0.0714301	0.0914625	0.873855	-2.43594	0.000398575
ENSMUSG00000090894	Or5v1	1.74798	3.80986e-06	1.57125	2.72249e-06	0.772294	0.0143534	0.224816	0.538192	-0.392903	0.460664	-1.83868	0.0126293
ENSMUSG00000020866	Cacna1g	-0.345402	0.0217264	-0.67458	1.59649e-11	-1.51573	3.59349e-94	-2.50902	0	-0.722859	4.57962e-05	-1.28331	0.00141095
ENSMUSG00000072568	Lratd2	1.76873	8.01806e-36	1.96344	6.28805e-31	0.687675	4.10824e-08	-0.106313	0.331519	-1.42012	3.73673e-05	-2.04376	1.2487e-14
ENSMUSG00000042861	Kcna10	1.31717	0.0241659	0.835561	0.223879	1.42501	0.00934559	1.68979	0.00171501	-0.293674	0.457148	-0.168086	0.786591
ENSMUSG00000039691	Tspan10	2.50079	3.90639e-51	3.07387	1.62479e-41	1.83042	2.71393e-23	0.785201	0.000691022	-4.27696	0.000779493	-5.35984	1.7639e-08

### Sheet: ET1 markers
Gene Symbol	Gene Name	CckAONpe_log2FC	CckAONpe_padj	CckAONvl_log2FC	CckAONvl_padj	CckOTcap_log2FC	CckOTcap_padj	TbxOTcap_log2FC	TbxOTcap_padj	CckCoA_log2FC	CckCoA_padj	TbxPCx_log2FC	TbxPCx_padj
ENSMUSG00000020953	Coch	0.764234	5.92082e-05	1.13229	0.00269813	-0.413089	0.0140688	-3.144	7.46038e-95	-1.41412	3.67042e-05	-3.20012	6.84949e-13
ENSMUSG00000030170	Wnt5b	0.565082	0.00441549	0.455461	0.140547	0.0218744	0.920045	-1.20433	1.00012e-10	-3.90922	0.000107994	-2.28339	8.08517e-11
ENSMUSG00000036192	Rorb	-0.634918	2.25022e-05	-0.485605	0.00689573	-0.963306	2.3834e-17	-1.69438	7.47269e-47	-1.45746	1.88623e-08	-1.82025	0.000279629
ENSMUSG00000047161	Chst9	-1.55359	0.00144139	-0.763082	0.0930202	-0.940845	0.00900247	-2.5068	1.68987e-09	-3.23585	0.00778661	-3.86052	0.000182095
ENSMUSG00000096606	Tpbgl	0.383743	0.168432	0.481193	0.0982469	-0.591685	0.00318166	-2.98513	9.28884e-58	-1.70116	8.47631e-06	-3.66689	5.12748e-28
ENSMUSG00000040663	Clcf1	1.04259	2.12724e-07	1.58655	6.69993e-05	0.206049	0.36414	-0.904757	0.00313814	-0.159016	0.763691	-3.24187	9.80135e-07
ENSMUSG00000034009	Rxfp1	1.52304	4.17008e-13	1.98027	1.84681e-29	1.56837	6.40281e-40	0.5954	0.000109308	-2.11417	5.23017e-05	-1.90504	6.42162e-07

### Sheet: ET2 markers
Gene Symbol	Gene Name	CckAONpe_log2FC	CckAONpe_padj	CckAONvl_log2FC	CckAONvl_padj	CckOTcap_log2FC	CckOTcap_padj	TbxOTcap_log2FC	TbxOTcap_padj	CckCoA_log2FC	CckCoA_padj	TbxPCx_log2FC	TbxPCx_padj
ENSMUSG00000018698	Lhx1	2.67446	1.46676e-21	0.803619	0.126555	-0.225951	0.570234	-4.65316	4.91435e-09	-0.27788	0.518898	-3.9016	0.000276421
ENSMUSG00000010476	Ebf3	2.44005	1.99246e-29	0.290041	0.608089	-0.414571	0.264368	-3.53142	2.10048e-40	-1.57835	0.00452629	-2.75466	1.26406e-09
ENSMUSG00000029026	Trp73	3.11129	3.26928e-85	1.74285	8.21076e-07	0.238072	0.429554	-3.33866	6.24942e-33	-0.735757	0.100988	-2.58468	2.38345e-08
ENSMUSG00000021367	Edn1	0.891568	0.0116027	-0.33954	0.476645	-0.982643	0.0135184	-3.02073	2.4208e-12	-0.226905	0.671883	-1.64123	0.0229655
ENSMUSG00000022053	Ebf2	-0.00418396	0.992079	-1.2946	0.0265592	-2.30369	1.20557e-16	-3.68904	5.80835e-19	-0.68853	0.208445	-2.90547	1.20012e-07
ENSMUSG00000030551	Nr2f2	-1.13653	8.10827e-08	-2.16233	5.88572e-06	-2.74824	6.62733e-153	-3.78311	2.59496e-284	-1.71452	1.76848e-14	-2.92392	4.06484e-14
ENSMUSG00000029546	Uncx	0.901135	0.0177724	-0.553255	0.271135	-1.82415	7.56037e-06	-2.38507	3.48894e-06	0.0727562	0.899579	-2.67117	0.000199703
ENSMUSG00000068744	Psrc1	0.829945	0.0543324	0.0466683	0.943412	-0.845419	0.0348234	-2.95248	1.424e-09	1.77886	0.000838257	-1.13157	0.0852351
ENSMUSG00000054889	Dsp	1.71619	3.53984e-07	1.06709	0.00103623	-0.740714	0.00372107	-2.56033	3.238e-12	1.28877	0.00986211	-0.751436	0.207957

### Sheet: ET4 markers
Gene Symbol	Gene Name	CckAONpe_log2FC	CckAONpe_padj	CckAONvl_log2FC	CckAONvl_padj	CckOTcap_log2FC	CckOTcap_padj	TbxOTcap_log2FC	TbxOTcap_padj	CckCoA_log2FC	CckCoA_padj	TbxPCx_log2FC	TbxPCx_padj
ENSMUSG00000013766	Ly6g6e	-0.560885	NaN	-2.6434	4.63646e-35	-2.51932	2.25466e-51	-4.79861	3.34477e-130	-3.28315	7.14627e-13	-2.99786	8.1774e-08
ENSMUSG00000044167	Foxo1	-1.34263	8.5981e-09	-1.93283	5.2901e-44	-1.75013	8.13435e-114	-3.14364	2.45219e-279	-0.737089	4.22542e-05	-2.83644	3.12251e-57
ENSMUSG00000091722	Siah3	-0.954269	0.00170359	-2.54973	1.46234e-30	-2.22305	8.98274e-66	-3.42739	2.84119e-83	-0.124541	0.662286	-1.00094	0.0309595
ENSMUSG00000039774	Galnt12	-0.4418	0.344493	-1.24955	0.0286909	-1.57252	6.57512e-06	-0.437825	0.152979	0.0978309	0.846405	-0.455347	0.396099
ENSMUSG00000026768	Itga8	-0.934338	0.0275937	-1.78047	0.0032684	-1.71554	2.16021e-05	-3.11961	7.63111e-15	-1.3766	0.0786933	-2.30779	0.000515998
ENSMUSG00000022895	Ets2	0.304369	0.0757299	0.110734	0.394598	-0.0860723	0.498928	-0.391062	2.26346e-09	-1.12057	1.51289e-06	-0.866035	8.04848e-11
ENSMUSG00000032017	Grik4	0.347251	0.211012	-0.273616	0.511089	-0.476516	0.364572	-3.98552	7.80715e-41	-0.176198	0.746042	-1.60721	0.00600093
