## Supplementary material for "Molecularly defined olfactory bulb neuron subtypes form broad and selective pathways to cortex": Table 3

### Sheet: Table3_SignificantlyEnriched_Co
GeneSymbol	Genes	baseMean	log2FoldChange	padj
ENSMUSG00000005125	Ndrg1	443.241	2.30759	8.43115e-47
ENSMUSG00000030084	Plxna1	812.435	2.18933	3.30646e-46
ENSMUSG00000103711	Tstd1	32.7425	3.91189	6.1765e-46
ENSMUSG00000049281	Scn3b	2201.57	2.40524	1.87552e-45
ENSMUSG00000031239	Itm2a	299.31	3.06489	1.51962e-44
ENSMUSG00000029602	Rasal1	282.492	2.74512	4.39478e-39
ENSMUSG00000028337	Coro2a	131.958	3.77377	5.32845e-39
ENSMUSG00000052151	Plpp2	22.2041	5.08443	7.15851e-35
ENSMUSG00000051323	Pcdh19	389.641	2.51759	1.44015e-31
ENSMUSG00000021217	Tshz3	155.737	2.40199	1.49221e-31
ENSMUSG00000026525	Opn3	99.1151	3.89443	9.63128e-31
ENSMUSG00000028184	Adgrl2	97.3902	3.49449	3.16114e-30
ENSMUSG00000025969	Nrp2	1010.34	4.1174	7.37003e-30
ENSMUSG00000066705	Fxyd6	2165.89	2.59377	2.75854e-27
ENSMUSG00000052921	Arhgef15	167.638	3.15447	1.18836e-26
ENSMUSG00000045532	C1ql1	373.637	5.17262	1.57428e-26
ENSMUSG00000027327	Adissp	288.951	2.16058	2.92066e-26
ENSMUSG00000039058	Ak5	783.975	2.61097	3.65394e-26
ENSMUSG00000030092	Cntn6	208.606	4.81622	4.98539e-26
ENSMUSG00000057098	Ebf1	313.618	4.96137	3.17159e-22
ENSMUSG00000006930	Hap1	4694.9	2.10423	7.56505e-21
ENSMUSG00000021587	Pcsk1	927.988	2.02788	9.19549e-20
ENSMUSG00000033088	Triobp	178.419	2.53186	9.19549e-20
ENSMUSG00000025161	Slc16a3	30.5957	3.34378	1.3348e-19
ENSMUSG00000064247	Plcxd1	62.7882	2.41121	1.45656e-18
ENSMUSG00000047507	Baiap3	224.282	3.82641	1.70996e-18
ENSMUSG00000027215	Cd82	187.733	3.91318	4.43931e-18
ENSMUSG00000028794	A3galt2	18.8588	3.81785	1.06631e-17
ENSMUSG00000055775	Myh8	150.605	2.61093	1.28275e-17
ENSMUSG00000041075	Fzd7	226.075	2.91608	2.47808e-17
ENSMUSG00000071369	Map3k5	203.765	2.2952	1.20259e-16
ENSMUSG00000029608	Rph3a	959.789	3.08008	1.74669e-16
ENSMUSG00000086596	Susd5	57.3952	4.05272	4.91441e-16
ENSMUSG00000078350	Smim1	84.8429	2.58016	1.79829e-15
ENSMUSG00000059325	Hopx	148.053	3.33832	3.54735e-15
ENSMUSG00000059173	Pde1a	239.39	3.40508	4.38261e-15
ENSMUSG00000038855	Itpkb	588.304	2.09392	5.96687e-15
ENSMUSG00000021638	Ocln	52.2935	3.03007	6.19171e-15
ENSMUSG00000045912	C2cd4c	61.6849	2.88182	3.13438e-14
ENSMUSG00000051617	Krt9	345.985	3.77122	3.37547e-14
ENSMUSG00000068246	Apol9b	22.2737	4.85758	5.96144e-14
ENSMUSG00000019027	Dnah1	73.2727	2.84483	7.64671e-14
ENSMUSG00000002980	Bcam	86.4279	3.89154	1.72136e-13
ENSMUSG00000023959	Clic5	33.7637	3.30266	2.40892e-13
ENSMUSG00000074575	Kcng1	492.972	3.15988	3.54382e-13
ENSMUSG00000039908	Slc26a11	48.2711	3.3937	4.91593e-13
ENSMUSG00000027339	Rassf2	1266.61	2.09447	6.82957e-13
ENSMUSG00000020701	Tmem132e	91.5654	2.86758	8.56133e-13
ENSMUSG00000046844	Vat1l	415.573	3.03121	9.7832e-13
ENSMUSG00000015981	Stk32c	893.769	3.01302	1.39859e-12
ENSMUSG00000027559	Car3	17.3394	3.3056	1.68034e-12
ENSMUSG00000060044	Tmem26	36.3763	3.65135	2.04219e-12
ENSMUSG00000047945	Marcksl1	1942.06	3.20679	2.56008e-12
ENSMUSG00000074825	Itpripl1	29.4182	3.19348	4.87995e-12
ENSMUSG00000051590	Map3k19	98.2018	3.10145	6.0308e-12
ENSMUSG00000040714	Klc3	79.2384	2.19916	7.43086e-12
ENSMUSG00000024338	Psmb8	36.9164	3.58606	1.4306e-11
ENSMUSG00000016496	Cd274	37.4031	2.37724	1.55009e-11
ENSMUSG00000030782	Tgfb1i1	70.0932	2.5954	1.75108e-11
ENSMUSG00000040856	Dlk1	21.9472	3.62169	2.3625e-11
ENSMUSG00000037709	Fam13a	175.98	2.59582	5.83322e-11
ENSMUSG00000022176	Rem2	44.9493	2.45097	5.83322e-11
ENSMUSG00000026167	Wnt10a	114.32	3.18351	1.15602e-10
ENSMUSG00000035403	Crb2	24.6122	2.7103	1.51116e-10
ENSMUSG00000027978	Prss12	162.683	2.32208	1.57558e-10
ENSMUSG00000055069	Rab39	36.3184	2.28827	2.0143e-10
ENSMUSG00000110195	Pde2a	13.0151	3.28739	2.6814e-10
ENSMUSG00000056870	Gulp1	68.9007	2.6666	2.87833e-10
ENSMUSG00000024990	Rbp4	11.8729	3.76083	3.52487e-10
ENSMUSG00000062393	Dgkk	25.9352	4.614	3.76124e-10
ENSMUSG00000044337	Ackr3	76.4455	2.31059	4.80164e-10
ENSMUSG00000039552	Rsph4a	21.6273	2.83183	1.15963e-09
ENSMUSG00000070644	Etnk2	20.1591	3.17213	1.4246e-09
ENSMUSG00000026312	Cdh7	68.2415	2.32818	1.65363e-09
ENSMUSG00000032766	Gng11	59.6955	2.50743	2.83132e-09
ENSMUSG00000037428	Vgf	1295.6	2.07957	3.01205e-09
ENSMUSG00000042501	Cpa6	137.141	2.31656	3.47989e-09
ENSMUSG00000099032	Tcf24	48.9991	4.38095	3.59697e-09
ENSMUSG00000063564	Col23a1	773.323	3.06488	3.75888e-09
ENSMUSG00000050926	Dcaf12l2	10.4916	3.29813	3.8998e-09
ENSMUSG00000047963	Stbd1	22.4554	3.15364	3.98381e-09
ENSMUSG00000005803	Sqor	38.0043	2.7637	4.13262e-09
ENSMUSG00000027654	Fam83d	42.3569	2.5174	4.30245e-09
ENSMUSG00000062609	Kcnj15	17.7629	4.25828	4.34692e-09
ENSMUSG00000022783	Spag6l	36.3596	2.21534	4.55534e-09
ENSMUSG00000003974	Grm3	172.45	2.1549	5.45217e-09
ENSMUSG00000024027	Glp1r	169.273	4.54012	6.15505e-09
ENSMUSG00000000766	Oprm1	28.7453	2.58976	6.65339e-09
ENSMUSG00000022382	Wnt7b	299.2	2.60384	7.11488e-09
ENSMUSG00000057346	Apol9a	14.9868	3.65983	8.02587e-09
ENSMUSG00000026321	Tnfrsf11a	44.8555	2.14982	8.1487e-09
ENSMUSG00000030844	Rgs10	339.433	2.20496	9.16741e-09
ENSMUSG00000041390	Mdfic	75.509	2.28728	9.78231e-09
ENSMUSG00000051354	Samd3	208.77	2.60011	1.03029e-08
ENSMUSG00000051379	Flrt3	126.47	2.53947	1.06405e-08
ENSMUSG00000062372	Otof	31.5695	3.66719	2.3733e-08
ENSMUSG00000046093	Hpcal4	4622.89	2.6352	2.45791e-08
ENSMUSG00000020848	Doc2b	896.575	4.37042	2.50825e-08
ENSMUSG00000044912	Syt16	233.535	2.36848	2.91362e-08
ENSMUSG00000035594	Chrna5	14.0003	2.83718	4.15523e-08
ENSMUSG00000083378	Gm13196	47.0269	4.10779	4.19147e-08
ENSMUSG00000022949	Clic6	42.1454	2.47575	5.69516e-08
ENSMUSG00000020090	Npffr1	51.3279	2.11375	5.86891e-08
ENSMUSG00000046280	She	25.6647	2.60187	5.95697e-08
ENSMUSG00000026247	Ecel1	7.66886	3.43273	6.04877e-08
ENSMUSG00000020682	Mmp28	28.8528	2.65158	6.15639e-08
ENSMUSG00000105402	Gm3716	3.60853	4.36817	6.70902e-08
ENSMUSG00000066000	Zfp979	17.4146	2.77958	9.00473e-08
ENSMUSG00000110744	Gm5171	26.1943	2.29449	1.06654e-07
ENSMUSG00000042804	Gpr153	929.04	2.05919	1.50003e-07
ENSMUSG00000052248	Zeb2os	9.1414	3.31173	1.54893e-07
ENSMUSG00000017978	Cadps2	362.428	2.21626	1.54893e-07
ENSMUSG00000023966	Rsph9	82.4186	2.89966	1.72443e-07
ENSMUSG00000020467	Efemp1	236.93	2.28383	1.84444e-07
ENSMUSG00000022686	B3gnt5	15.9228	3.44791	2.04804e-07
ENSMUSG00000036169	Sostdc1	24.9603	3.91126	3.25331e-07
ENSMUSG00000033308	Dpyd	89.8027	2.53821	3.26656e-07
ENSMUSG00000060735	Rxfp3	41.2075	2.18852	3.34733e-07
ENSMUSG00000074364	Ehd2	52.0315	2.53372	4.15622e-07
ENSMUSG00000026546	Cfap45	13.6998	3.23408	4.33483e-07
ENSMUSG00000038257	Glra3	31.1524	3.40066	4.33483e-07
ENSMUSG00000068522	Aard	27.881	2.10728	5.2072e-07
ENSMUSG00000021614	Vcan	311.264	2.44496	6.36181e-07
ENSMUSG00000028602	Tnfrsf8	57.3867	2.9831	6.71933e-07
ENSMUSG00000033740	St18	37.7015	2.18397	7.93143e-07
ENSMUSG00000030787	Lyve1	15.3092	3.29547	8.43781e-07
ENSMUSG00000121226	6720407P12Rik	72.6533	2.09032	8.9774e-07
ENSMUSG00000120237	Gm57223	20.3123	2.78718	9.17728e-07
ENSMUSG00000027463	Slc52a3	17.5626	2.80454	1.08443e-06
ENSMUSG00000001333	Sync	6.7212	3.60935	1.1214e-06
ENSMUSG00000005043	Sgsh	44.4676	2.08585	1.17407e-06
ENSMUSG00000028600	Podn	23.4488	2.74508	1.32178e-06
ENSMUSG00000079547	H2-DMb1	22.2837	3.17168	1.52186e-06
ENSMUSG00000116234	Gm49550	15.6279	2.56885	1.71e-06
ENSMUSG00000057137	Tmem140	10.649	2.88273	1.73968e-06
ENSMUSG00000028943	Espn	8.8256	2.87058	1.74574e-06
ENSMUSG00000031775	Pllp	27.9571	2.52612	1.78114e-06
ENSMUSG00000027297	Ltk	20.8618	3.07172	1.81534e-06
ENSMUSG00000052180	Serpinb6c	7.32219	2.85674	2.00936e-06
ENSMUSG00000031762	Mt2	21.3308	2.61084	2.16013e-06
ENSMUSG00000032310	Cyp1a2	8.44998	3.70425	2.27585e-06
ENSMUSG00000025407	Gli1	21.254	2.54828	2.65815e-06
ENSMUSG00000032359	Ctsh	117.479	2.10361	2.70814e-06
ENSMUSG00000072487	Mroh5	5.41933	3.63226	2.97423e-06
ENSMUSG00000042377	Fam83g	4.03263	3.89751	3.14436e-06
ENSMUSG00000030281	Il17rc	26.4749	2.10244	3.22521e-06
ENSMUSG00000037994	Slc9b2	13.6242	3.83343	3.24211e-06
ENSMUSG00000048721	Fndc9	14.3733	2.7847	3.44479e-06
ENSMUSG00000029868	Trpv6	10.6684	2.56343	3.83194e-06
ENSMUSG00000004791	Pgf	41.7659	2.47578	3.97213e-06
ENSMUSG00000048612	Myof	99.8883	2.38248	4.36129e-06
ENSMUSG00000020562	Efcab10	8.93402	2.83895	4.4005e-06
ENSMUSG00000040693	Slco4c1	11.2066	2.93394	5.01319e-06
ENSMUSG00000097456	Gm16958	10.1739	2.78893	5.16884e-06
ENSMUSG00000044177	Wfikkn2	40.5916	2.44265	5.21308e-06
ENSMUSG00000121795	ENSMUSG00000121795	15.6624	3.36621	5.22226e-06
ENSMUSG00000022041	Chrna2	46.3528	2.00827	5.3405e-06
ENSMUSG00000026679	Enkur	29.5506	2.07237	6.01308e-06
ENSMUSG00000031554	Adam5	2.45144	3.72132	6.65838e-06
ENSMUSG00000068696	Gpr88	38.3044	2.95869	6.91507e-06
ENSMUSG00002076161	Rn7sk	3.69442	3.69558	7.05217e-06
ENSMUSG00000075296	Aldh3b2	58.2672	2.29015	7.26036e-06
ENSMUSG00000064288	H4c12	24.4474	2.67354	7.29855e-06
ENSMUSG00000027568	Ntsr1	62.8572	2.95996	7.65426e-06
ENSMUSG00000035799	Twist1	11.8549	2.80645	7.6608e-06
ENSMUSG00000024998	Plce1	623.672	2.19664	7.8898e-06
ENSMUSG00000043648	Pld6	25.3386	2.03866	7.99266e-06
ENSMUSG00000084846	A730011C13Rik	3.97916	3.60813	8.90299e-06
ENSMUSG00000068806	Or4c12	4.41856	3.49298	9.30451e-06
ENSMUSG00000029595	Lhx5	122.952	3.36185	9.69459e-06
ENSMUSG00000039646	Vasn	48.3272	2.37022	9.72632e-06
ENSMUSG00000057132	Rpgrip1	6.51204	3.03549	1.00323e-05
ENSMUSG00000028996	Rbp7	16.5651	2.67182	1.02032e-05
ENSMUSG00000037548	H2-DMb2	15.448	2.90978	1.14023e-05
ENSMUSG00000022894	Adamts5	221.202	2.221	1.25315e-05
ENSMUSG00000041119	Pde9a	103.733	2.10308	1.28299e-05
ENSMUSG00000004730	Adgre1	50.2338	2.49528	1.35011e-05
ENSMUSG00000090164	BC035044	7.0674	3.25711	1.38464e-05
ENSMUSG00000022235	Cmbl	74.1103	2.45393	1.44425e-05
ENSMUSG00000027377	Mall	5.81896	3.3182	1.55471e-05
ENSMUSG00000025020	Slit1	189.343	2.42555	1.55828e-05
ENSMUSG00000006219	Fblim1	9.62032	2.85529	1.57249e-05
ENSMUSG00000061048	Cdh3	44.3368	2.3553	1.64009e-05
ENSMUSG00000044519	Zfp488	29.2474	2.07968	1.68421e-05
ENSMUSG00000030866	Ern2	19.0173	2.29405	1.72055e-05
ENSMUSG00000016758	Bik	6.82156	2.88871	1.91806e-05
ENSMUSG00000068480	Gm7551	6.14964	3.17929	1.95289e-05
ENSMUSG00000107143	Gm6598	6.37826	2.99751	2.05395e-05
ENSMUSG00000085928	4933427I22Rik	4.67105	3.0824	2.07668e-05
ENSMUSG00000090247	Bloc1s1	15.3277	2.25705	2.12722e-05
ENSMUSG00000089818	Gm15950	7.39676	2.63773	2.1364e-05
ENSMUSG00000039232	Stx11	5.78303	2.9836	2.17565e-05
ENSMUSG00000042485	Mustn1	19.3125	2.41583	2.20482e-05
ENSMUSG00000048070	Pirt	13.5609	2.74436	2.21312e-05
ENSMUSG00000027977	Ndst3	87.7285	2.01992	2.23969e-05
ENSMUSG00000104986	1600023N17Rik	8.02434	2.55417	2.36807e-05
ENSMUSG00000086152	Gm11454	9.27479	2.75928	2.45677e-05
ENSMUSG00000046593	Tmem215	7.87302	3.05726	2.48102e-05
ENSMUSG00000026344	Lypd1	34.4422	2.38565	2.52324e-05
ENSMUSG00000090291	Lrrc10b	19.308	2.21693	2.62909e-05
ENSMUSG00000080877	Rpl22-ps1	164.813	2.65868	2.66012e-05
ENSMUSG00000045083	Lingo2	54.168	2.04441	2.78639e-05
ENSMUSG00000030230	Plcz1	6.58397	3.64571	2.99023e-05
ENSMUSG00000033386	Frrs1	21.3295	2.62728	3.01005e-05
ENSMUSG00000030560	Ctsc	75.2888	2.29277	3.02181e-05
ENSMUSG00000067594	Krt77	20.5118	2.28106	3.05415e-05
ENSMUSG00000095334	Gm21984	8.08293	2.8401	3.16427e-05
ENSMUSG00000026644	Acbd7	36.4379	2.07647	3.18274e-05
ENSMUSG00000045751	Mms22l	12.3896	2.25026	3.18274e-05
ENSMUSG00000032584	Mst1r	12.9383	2.49488	3.33969e-05
ENSMUSG00000019767	Ccdc170	6.36466	2.98773	3.69914e-05
ENSMUSG00000037490	Slc2a12	38.9838	2.67499	4.11344e-05
ENSMUSG00000073568	Arl14epl	6.08347	3.18081	4.19126e-05
ENSMUSG00000029563	Foxp2	332.7	2.25134	4.36497e-05
ENSMUSG00000032572	Col6a4	15.7595	2.4386	4.6882e-05
ENSMUSG00000109890	AU023762	24.686	2.06873	5.27185e-05
ENSMUSG00000039748	Exo1	7.9844	2.90129	5.2986e-05
ENSMUSG00000024331	Dsc2	5.13435	3.28104	5.50578e-05
ENSMUSG00000087461	C230014O12Rik	27.8163	2.13374	5.94216e-05
ENSMUSG00000027715	Ccna2	11.0574	2.4707	6.32327e-05
ENSMUSG00000108228	6430584L05Rik	16.9451	2.22632	7.35134e-05
ENSMUSG00000060981	H4c8	16.0971	2.31457	7.72639e-05
ENSMUSG00000020357	Flt4	13.2784	2.59866	7.79536e-05
ENSMUSG00000037321	Tap1	64.6482	2.08766	7.96887e-05
ENSMUSG00000086402	Gm15322	18.2326	2.58391	8.16477e-05
ENSMUSG00000106568	Gm42814	12.3052	2.87667	8.40656e-05
ENSMUSG00000035486	Plk5	48.5944	2.08818	8.51198e-05
ENSMUSG00000066189	Cacng3	456.758	2.07903	9.37869e-05
ENSMUSG00000020799	Tekt1	17.8815	2.25082	9.99157e-05
ENSMUSG00000027368	Dusp2	11.3766	2.36576	0.000103385
ENSMUSG00000050359	Sprr1a	18.8	3.32686	0.000113947
ENSMUSG00000120639	ENSMUSG00000120639	34.9027	2.1155	0.000127878
ENSMUSG00000056492	Adgrf5	108.359	2.30413	0.00013599
ENSMUSG00000010044	Zmynd10	10.2273	2.40458	0.000137352
ENSMUSG00000046718	Bst2	65.6738	2.30401	0.000139144
ENSMUSG00000037621	Atoh8	14.3345	2.02647	0.000145612
ENSMUSG00000042195	Slc35f2	86.5605	2.29727	0.000145612
ENSMUSG00000091243	Vgll3	10.5927	2.53041	0.000145612
ENSMUSG00000031995	St14	12.9572	3.10001	0.000150462
ENSMUSG00000067780	Pi15	3.42524	3.01369	0.000152173
ENSMUSG00000039942	Ptger4	11.3677	2.42214	0.000155605
ENSMUSG00000022025	Cnmd	19.4188	2.25104	0.000156527
ENSMUSG00000045746	B230317F23Rik	9.11637	2.30579	0.000160633
ENSMUSG00000049555	Tmie	21.7678	2.07728	0.000160712
ENSMUSG00000030351	Tspan11	19.922	2.49219	0.000161353
ENSMUSG00000040829	Zmynd15	6.95103	2.83763	0.000168958
ENSMUSG00000030559	Rab38	3.81346	2.89408	0.000170158
ENSMUSG00000106980	Gm43690	8.67569	2.24181	0.000178231
ENSMUSG00000019945	Cabcoco1	15.0807	2.10079	0.000179549
ENSMUSG00000078134	Srsf3-ps	8.03266	2.92375	0.00018168
ENSMUSG00000087365	Mir503hg	2.47138	3.16913	0.000184304
ENSMUSG00000030789	Itgax	12.0521	2.42911	0.000190762
ENSMUSG00000046580	Gm7862	13.4412	2.15661	0.00019482
ENSMUSG00000062561	Gm10118	28.8205	2.08497	0.000206972
ENSMUSG00000095600	Gm9457	28.642	3.06199	0.000211929
ENSMUSG00000020901	Pik3r5	15.5813	2.11202	0.000215721
ENSMUSG00000040140	Tdrd6	11.0582	2.35425	0.000218103
ENSMUSG00000022146	Osmr	36.6472	2.25873	0.000225337
ENSMUSG00000068417	Pnp2	39.2884	2.01415	0.00023058
ENSMUSG00000005251	Ripk4	25.9053	2.52716	0.000230596
ENSMUSG00000031355	Arhgap6	45.2338	2.08484	0.000237015
ENSMUSG00000098424	Gm27202	19.9292	2.06754	0.000248208
ENSMUSG00000109121	Gm44644	9.8438	2.29679	0.000253884
ENSMUSG00000110411	Gm45457	3.72879	2.58994	0.00027561
ENSMUSG00000055413	H2-Q5	7.33497	2.5202	0.00027561
ENSMUSG00000063060	Sox7	9.72226	2.3591	0.000277718
ENSMUSG00000118317	Gm30641	4.58423	2.76545	0.000278076
ENSMUSG00000108239	Gm19434	3.72329	3.01959	0.000288188
ENSMUSG00000034258	Flvcr2	17.5976	2.2664	0.000289946
ENSMUSG00000031488	Rab11fip1	21.4246	2.3036	0.000312964
ENSMUSG00000114999	Gm7962	10.7561	2.5488	0.000322411
ENSMUSG00000023043	Krt18	12.2413	2.72587	0.000332453
ENSMUSG00000033377	Palmd	31.1081	2.00399	0.000351439
ENSMUSG00000096971	4930556M19Rik	6.7697	2.92972	0.00035351
ENSMUSG00000020847	Rph3al	6.39983	2.56004	0.000355226
ENSMUSG00000037440	Vnn1	7.02064	2.67235	0.000364159
ENSMUSG00000108806	Gm44729	3.16204	2.83541	0.000366004
ENSMUSG00000028310	Ppp3r2	5.49245	2.69282	0.000379055
ENSMUSG00000060591	Ifitm2	20.4562	2.30425	0.000386728
ENSMUSG00000031465	Angpt2	17.532	2.03643	0.000402022
ENSMUSG00000022805	Cfap91	9.23326	2.27124	0.000416995
ENSMUSG00000073413	Ly6g6d	7.08591	2.58481	0.000418151
ENSMUSG00000116223	Gm41396	4.09529	2.44429	0.000440337
ENSMUSG00000052192	Gm5963	16.6107	2.43339	0.000444213
ENSMUSG00000090958	Lrrc32	45.5597	2.04821	0.000446094
ENSMUSG00000028717	Tal1	13.0247	2.64793	0.000448953
ENSMUSG00000047361	Gm973	68.3253	2.06397	0.000463646
ENSMUSG00000051627	H1f4	14.179	2.1722	0.000463956
ENSMUSG00000108776	Gm45169	10.8936	2.09843	0.000468569
ENSMUSG00000036655	Colec11	6.315	2.3907	0.000469485
ENSMUSG00000024986	Hhex	16.2375	2.45518	0.000472074
ENSMUSG00000001493	Meox1	12.0488	2.25754	0.000486147
ENSMUSG00000105813	Gm42928	6.24157	2.29009	0.00055929
ENSMUSG00000030004	Nat8	10.9424	2.23386	0.000585183
ENSMUSG00000052301	Doc2a	54.1805	2.0632	0.00060113
ENSMUSG00000039617	Gm7488	5.64525	2.70027	0.000601253
ENSMUSG00000056752	Dnah9	7.37029	2.26382	0.000605153
ENSMUSG00000039798	2600006K01Rik	3.75197	2.79759	0.000620451
ENSMUSG00000082776	Gm7061	6.06757	2.54702	0.000629849
ENSMUSG00000021032	Ngb	7.10936	2.6391	0.000632342
ENSMUSG00000081631	Gm12005	43.4044	2.64655	0.00065007
ENSMUSG00000111147	Gm33699	2.92977	2.7678	0.000676267
ENSMUSG00000031549	Ido2	8.43474	2.25451	0.000678503
ENSMUSG00000102997	Gm17244	14.1251	2.11835	0.000681246
ENSMUSG00000033446	Lpar6	36.3678	2.12675	0.00068562
ENSMUSG00000079017	Ifi27l2a	31.1816	2.24477	0.000690354
ENSMUSG00000001131	Timp1	4.30837	2.57472	0.000690838
ENSMUSG00000083836	Ldha-ps2	6.9364	2.56092	0.00070895
ENSMUSG00000121307		3.23768	2.66395	0.000717708
ENSMUSG00000060985	Tdrd5	5.7349	2.51594	0.00072555
ENSMUSG00000091742	Gm5093	16.6893	2.0665	0.000727761
ENSMUSG00000005553	Atp4a	3.26654	2.71904	0.000733066
ENSMUSG00000059994	Fcrl1	3.12439	2.73884	0.00073843
ENSMUSG00000033544	Angptl1	15.435	2.16427	0.000829125
ENSMUSG00000120675	Gm38882	9.74238	2.02742	0.000902051
ENSMUSG00000034382	AI661453	5.84897	2.48772	0.000902051
ENSMUSG00000073489	Ifi204	6.64144	2.4264	0.000908555
ENSMUSG00000109669	Gm45472	4.32242	2.39507	0.000965883
ENSMUSG00000051920	Rspo2	10.0206	2.22878	0.000985126
ENSMUSG00000054612	Mgmt	15.7561	2.15172	0.000991464
